# Temporal transcriptome profiling of *Microchloropsis gaditana* CCMP526 under hyper-saline conditions

**DOI:** 10.1101/2020.06.07.139238

**Authors:** Anbarasu Karthikaichamy, John Beardall, Ross Coppel, Santosh Noronha, Sanjeeva Srivastava, Dieter Bulach

**Affiliations:** IITB-Monash Research Academy, IIT Bombay, Mumbai 400076, India; School of Biological Sciences, Monash University, Clayton 3800, Victoria, Australia; Department of Microbiology, Monash University, Clayton 3800, Victoria, Australia; Department of Chemical Engineering, IIT Bombay, Mumbai 400076, India; Department of Biosciences and Bioengineering, IIT Bombay, Mumbai 400076, India; Medicine, Dentistry and Health Sciences, University of Melbourne, Melbourne 3010, Australia

## Abstract

Microalgae can tolerate a wide range of environmental conditions and have been exploited for their lipid and carbohydrate accumulating properties. The utility of this process could be further enhanced through understanding the critical gene regulatory networks that govern the acclimatization process. Advancements in systems biology and sequencing tools now enable us to obtain a genome-wide overview of gene expression under particular conditions of interest. Under salinity stress, *Microchloropsis gaditana* CCMP526, a commercially important alga has been previously reported to accumulate carbohydrate and lipid. To understand the mechanism of acclimatization, here we report a temporal transcriptomic analysis of *M. gaditana* under two different salinity levels (55 and 100 PSU). The short term (0, 1 and 6 h) and long term (24 and 72 h) responses of the salt-induced transcript pool were used to identify salinity-inducible genes using correspondence analysis. The transcript abundance of genes involved in triacylglycerol biosynthesis, membrane lipid modification, carbon assimilation and shunting, and osmolyte biosynthesis indicated that *M. gaditana* employs a two-stage acclimatization strategy during hypersaline conditions.
