## Supplementary Table 5 for "Temporal transcriptome profiling of *Microchloropsis gaditana* CCMP526 under hyper-saline conditions"

### Sheet: Sheet1
Table S5. Differential expression of genes involved in lipid metabolism in Microchloropsis gaditana CCMP526 in 100PSU. Values are represented as log2(fold change).
		Time (h)
Gene.ID	Biotype	0	1	6	24	72
Naga_100007g86	1-acyl-sn-glycerol-3-phosphate acyltransferase	-0.151333	-0.124986	3.22422	1.53794	1.59
Naga_100015g9	1-acyl-sn-glycerol-3-phosphate acyltransferase	-0.479349	1.85689	-0.547226	-4.78087	0.150382
Naga_100040g9	Acyl transferase/acyl hydrolase/lysophospholipase	0.139952	0.195395	2.54522	0.619925	0.537
Naga_100055g28	Acyl transferase/acyl hydrolase/lysophospholipase	0.612562	0.551859	-0.658441	0.236662	-0.394481
Naga_100501g5	acyl- :lysophosphatidylglycerol acyltransferase 1	0.18369	-0.709825	-1.73143	-5.81896	0.104093
Naga_100002g172	acyl- dehydrogenase	0.0746417	2.01333	0.445153	1.75909	-1.09779
Naga_100017g26	acyl- dehydrogenase	0.483091	-1.00339	-4.19586	1.5227	0.102671
Naga_100026g60	acyl- oxidase	0.420633	0.835308	-1.76104	2.03888	-0.105486
Naga_104758g1	acyl- synthetase	-0.252113	1.93259	1.73122	0.265596	1.10343
Naga_100021g41	acyl- synthetase family member mitochondrial	0.950324	1.74339	-0.619216	1.69587	-0.691303
Naga_100025g40	acyl- synthetase family member mitochondrial	-0.47536	-1.92389	0.9795	1.9141	-0.242374
Naga_100273g7	delta 5 fatty acid desaturase	-1.7897	0.665993	-0.898183	-2.61713	0.287854
Naga_100140g8	delta-24-sterol methyltransferase	0.0314994	-0.0775309	2.87248	-7.81609	0.62356
Naga_101483g1	delta-4 fatty acid desaturase	-0.102753	-1.05553	0.558515	0.120146	2.02316
Naga_101968g1	diacylglycerol acyltransferase	0.259269	0.707249	2.48513	0.300605	0.699825
Naga_100006g86	diacylglycerol acyltransferase family protein	0.827895	2.24185	1.799	-3.10085	0.408856
Naga_100010g4	diacylglycerol acyltransferase family protein	-1.20061	-1.74561	-0.295262	1.38383	-0.20136
Naga_100028g44	diacylglycerol acyltransferase family protein	-0.356472	0.395517	1.56984	0.716463	0.461589
Naga_100343g3	diacylglycerol acyltransferase type 2	-0.924631	-1.32777	-5.01798	0.970381	2.68904
Naga_100005g133	diacylglycerol cholinephosphotransferase	0.0710146	-0.475802	-4.26871	-1.51907	-0.601255
Naga_100089g7	diacylglycerol kinase	0.437526	1.54889	-1.35636	1.12506	-0.772162
Naga_100018g41	diacylglycerol o	0.307315	0.14002	1.68057	-0.0103991	0.794587
Naga_100030g42	diacylglycerol o-acyltransferase 2	-1.23695	4.87516	4.19356	0.75542	0.187328
Naga_100010g107	digalactosyldiacylglycerol synthase 1	-0.422011	-0.9074	2.11984	-1.08058	1.0845
Naga_100003g8	elongation of very long chain fatty acids	-1.99622	-3.80985	-3.51879	2.91578	0.830174
Naga_100016g85	esterase lipase	-0.204764	-0.447664	2.58184	2.79941	1.7158
Naga_100069g4	esterase lipase	0.431285	0.737867	0.208917	-0.861621	-0.490602
Naga_100092g4	fatty acid desaturase	-3.36028	-2.53603	-1.0844	-2.28877	1.49515
Naga_100427g6	fatty acid desaturase	-2.19835	-3.60413	-5.49851	1.51102	-0.0124724
Naga_100545g1	fatty acid desaturase	-1.9628	-3.46221	-5.63919	0.824736	0.045318
Naga_102739g1	fatty acid desaturase	-2.12758	-3.70214	-5.6893	-0.0220758	0.0945776
Naga_100115g11	fatty acid desaturase domain protein	-1.67965	1.75349	0.24552	-0.960509	1.49663
Naga_100013g52	Fatty acid desaturase type 2	-0.815866	-0.666329	3.19287	-1.98249	3.50018
Naga_100017g62	Fatty acid hydroxylase	0.113811	0.136902	1.50713	-1.63952	0.387712
Naga_100150g7	fatty acid hydroxylase-like protein	0.0180276	2.78192	0.97709	-0.249089	0.514151
Naga_100035g43	fatty-acid- ligase fadd9	-0.0149095	2.7006	3.27614	0.914796	1.27811
Naga_100004g102	fatty-acyl	-1.42891	-2.39868	2.44981	1.98168	4.50324
Naga_100083g23	fatty-acyl	0.163307	1.38817	2.80802	1.09966	0.0780628
Naga_100162g4	fatty-acyl elongase	0.198794	-0.181218	-6.42378	-4.42984	-3.75936
Naga_100241g4	lipase	-0.248888	-0.825052	-4.36701	-2.74655	-4.74258
Naga_100101g8	lipase class 3	0.0387595	-0.140287	-0.595097	-1.40424	-0.85327
Naga_100133g7	lipase class 3	-0.0411868	-0.516022	-1.34266	-1.40618	-1.60822
Naga_100016g73	lipase family protein	0.260393	-1.17058	-3.16843	0.56901	1.39338
Naga_100046g19	lipase family protein	-0.232044	1.83919	3.74153	-1.96429	0.813261
Naga_100718g2	lipase family protein	1.19456	3.3758	2.84357	0.515631	0.121965
Naga_100530g1	lipase-like protein	-0.173666	0.223339	-1.89867	0.150996	-3.49839
Naga_100008g63	Lipase, class 3	0.57998	1.59795	3.98277	0.582318	0.891375
Naga_100043g24	Lipase, class 3	2.04404	5.80939	-3.85792	-1.24974	-2.0228
Naga_100091g1	Lipase, class 3	0.559258	0.493052	-2.07095	-0.66936	0.405088
Naga_100101g12	Lipase, class 3	-0.658782	-1.9792	-2.82547	-2.92472	-1.23628
Naga_100104g14	Lipase, class 3	0.19969	1.68818	2.74458	-2.86616	0.609009
Naga_100171g1	Lipase, class 3	0.520032	2.19054	3.19533	1.25851	1.09804
Naga_100426g5	Lipase, class 3	-0.681459	0.035068	-2.26237	-4.69694	-2.82983
Naga_100004g99	lipid droplet surface protein	0.361838	1.84598	3.10489	-1.378	0.450314
Naga_100086g4	lipid droplet surface protein	-0.621758	-3.77913	2.21157	-0.329044	2.76984
Naga_100053g17	lipid transfer protein 5	0.628821	2.30426	3.66987	-3.3109	0.395018
Naga_100120g15	Lipid-binding START	0.175299	3.08577	2.42413	-0.0297368	-0.812064
Naga_100272g4	Lipid-binding START	0.342469	0.562157	3.11477	0.851451	0.637356
Naga_100004g39	lipin-like protein	0.238073	0.312502	2.34998	-0.594902	-0.000507201
Naga_100175g3	lipolytic protein g-d-s-l family	-0.0165866	0.572545	1.81985	-4.95607	0.879404
Naga_100343g2	lipolytic protein g-d-s-l family	-0.279519	-1.83309	-2.64495	-2.12505	-7.80906
Naga_100014g59	long chain acyl-coa synthetase	0.335032	0.486072	2.01025	2.83933	0.948616
Naga_100158g20	long-chain acyl- synthetase	0.575727	2.29839	0.492942	0.733584	-0.869549
Naga_100957g1	malic enzyme	-0.0826598	-0.887619	-3.59691	0.542304	-0.518718
Naga_100046g34	malonyl- :acp transacylase	-0.748181	-1.72099	-1.24631	1.66927	-0.120734
Naga_100002g56	peroxisomal -dienoyl- reductase	0.111884	1.08044	1.17898	-6.24368	0.210196
Naga_100006g32	peroxisomal -trans-enoyl- isomerase	0.685899	2.42323	1.41408	-3.60499	0.415563
Naga_100077g15	peroxisomal acyl-coenzyme a oxidase 1	0.378511	3.04526	1.84983	-1.33588	0.7024
Naga_100045g8	triglyceride lipase	0.356644	-0.46729	2.69493	-0.122802	0.53154
Naga_100120g10	very long-chain acyl- synthetase isoform 1	0.127726	0.286283	3.65496	-2.53005	0.999919
Naga_100003g72	24-dehydrocholesterol reductase	-0.334621	0.0783824	2.88803	2.09713	2.61357
Naga_100069g3	24-sterol c-methyltransferase	-0.633669	-0.737307	1.54412	-3.6887	0.385834
Naga_100027g27	stearoyl- desaturase 5	-2.12695	0.971153	6.05335	-0.620862	4.01362
