## Supplementary Table 4 for "Temporal transcriptome profiling of *Microchloropsis gaditana* CCMP526 under hyper-saline conditions"

### Sheet: Sheet1
Table S4. Differential expression of genes involved in lipid metabolism in Microchloropsis gaditana CCMP526 in 55PSU. Values are represented as log2(fold change).
		Time (h)
Gene.ID	Biotype	0	1	6	24	72
Naga_100003g72	24-dehydrocholesterol reductase	-0.150827	0.186619	1.27279	0.16378	0.0840574
Naga_100040g9	Acyl transferase/acyl hydrolase/lysophospholipase	-2.04711	-1.1281	-1.07699	0.110453	1.44171
Naga_104758g1	acyl- synthetase	-0.188092	1.25028	-0.492587	-0.392582	0.162385
Naga_100006g86	diacylglycerol acyltransferase family protein	0.730525	1.51767	-0.0766302	-0.406223	-0.652129
Naga_100010g4	diacylglycerol acyltransferase family protein	-1.42669	-0.898207	0.120239	0.283442	0.179086
Naga_100030g42	diacylglycerol o-acyltransferase 2	0.265072	1.22137	0.199396	-1.12499	-0.452038
Naga_100010g107	digalactosyldiacylglycerol synthase 1	-0.20076	-0.224812	-0.484689	0.45727	0.11411
Naga_100003g8	elongation of very long chain fatty acids	-1.0626	-0.536341	0.0433794	0.349106	0.369466
Naga_100092g4	fatty acid desaturase	-2.33889	-0.782367	-0.369942	-0.283373	0.685373
Naga_100013g52	Fatty acid desaturase type 2	-0.339117	1.48873	0.347257	0.153806	-0.574854
Naga_100004g102	fatty-acyl	-0.546958	0.493225	-0.175975	0.0973466	2.15778
Naga_100083g23	fatty-acyl	0.638161	0.776088	-0.416645	0.518573	-0.63015
Naga_100162g4	fatty-acyl elongase	0.236206	-0.697146	-1.70734	-1.44326	2.40633
Naga_100241g4	lipase	0.0630024	-0.205622	-0.0311752	0.286191	2.66436
Naga_100718g2	lipase family protein	0.644978	1.04884	-0.386612	0.105141	-0.34038
Naga_100046g19	lipase family protein	0.562564	0.658688	0.171321	-0.110875	-1.10358
Naga_100530g1	lipase-like protein	-0.440763	-0.0103135	-0.00113646	0.909334	1.64185
Naga_100104g14	Lipase, class 3	0.22282	0.882146	-0.931994	0.214039	1.31754
Naga_100043g24	Lipase, class 3	-0.0238995	1.20212	-0.232077	0.0646627	-0.740742
Naga_100101g12	Lipase, class 3	-1.08696	-0.5253	-0.0176095	0.276283	0.0418884
Naga_100086g4	lipid droplet surface protein	-0.292996	0.0515897	0.979054	0.314464	1.5291
Naga_100004g99	lipid droplet surface protein	0.244092	1.65253	-0.338618	0.0769829	0.173673
Naga_100343g2	lipolytic protein g-d-s-l family	0.00018965	-0.135225	-0.555047	0.598638	3.09776
Naga_100158g20	long-chain acyl- synthetase	1.08246	1.09793	-0.277108	0.0505293	-0.425791
Naga_100077g15	peroxisomal acyl-coenzyme a oxidase 1	0.291573	1.21904	-0.0100443	-0.170137	0.0516459
Naga_100027g27	stearoyl- desaturase 5	-0.802882	0.908274	1.42836	0.134966	-0.842482
