## Supplementary Table 1 for "Temporal transcriptome profiling of *Microchloropsis gaditana* CCMP526 under hyper-saline conditions"

### Sheet: Sheet1
Table S1. Salinity induced transcriptome description of Microchloropsis gaditana CCMP526
Salinity	Time (h)	Sample Name	Total sequences (millions)	Uniquely mapped reads (M)	% Uniquely mapped reads	Assigned reads (M)	% Assigned reads
Control	0	A10	20.2	14.4	0.712	10.3	0.503
		A20	20.7	13.8	0.667	9.7	0.46
		A30	27.8	19.7	0.71	14.1	0.501
	1	A11	20.2	14.4	0.716	10.3	0.503
		A21	23.4	16.2	0.692	11.9	0.495
		A31	28.7	20	0.698	14.5	0.497
	6	A16	23.5	16.8	0.714	12.3	0.513
		A26	21	15	0.715	11	0.513
		A36	19.8	14.2	0.719	10.5	0.524
	24	A124	21	14.9	0.71	10.8	0.509
		A224	19.2	13.6	0.706	9.8	0.504
		A324	31.1	21.9	0.704	15.9	0.505
	72	A172	52.9	38.1	0.72	27.5	0.511
		A272	22.6	16	0.709	11.1	0.482
		A372	20.8	14.9	0.715	11	0.521
55PSU	0	B10	25.1	17.6	0.7	12.4	0.488
		B20	30.9	22	0.712	15.3	0.489
		B30	30.9	22	0.712	15.9	0.505
	1	B11	26.3	19	0.724	13.3	0.499
		B21	27.8	20.1	0.722	14.2	0.503
		B31	20.7	15	0.722	10.7	0.507
	6	B16	25.9	18.7	0.72	13.8	0.523
		B26	22.9	16.6	0.725	11.9	0.513
		B36	27.1	19.7	0.725	13.7	0.499
	24	B124	19.4	13.9	0.715	9.9	0.504
		B224	20.9	14.9	0.711	10.9	0.516
		B324	28.7	20.7	0.719	14.8	0.509
	72	B172	19.1	13.4	0.704	9.5	0.489
		B272	29.5	20.4	0.691	14.8	0.493
		B372	28.2	19.6	0.693	14.5	0.504
100PSU	0	C10	22.5	15.8	0.704	11.3	0.493
		C20	19.8	13.9	0.705	9.8	0.489
		C30	26.7	18.9	0.706	13.5	0.498
	1	C11	22.3	16	0.719	11	0.485
		C21	42.2	30.3	0.717	21.1	0.492
		C31	23.5	16.9	0.719	11.7	0.491
	6	C16	64	46.6	0.728	31.3	0.484
		C26	19.2	13.9	0.726	9.4	0.482
		C36	23.9	17.3	0.726	11.8	0.488
	24	C124	32.6	24.3	0.744	17.3	0.527
		C224	23.7	17.6	0.743	12.7	0.533
		C324	27.5	18.6	0.674	12.9	0.45
	72	C172	20.7	15.3	0.74	11.1	0.532
		C272	22.2	16.5	0.741	11.8	0.528
		C372	23.4	17.3	0.741	12.9	0.545
